# A map of signaling responses in the human airway epithelium

**DOI:** 10.1101/2022.12.21.521460

**Authors:** Katherine B Mccauley, Kalki Kukreja, Aron B Jaffe, Allon M Klein

## Abstract

Receptor-mediated signaling plays a central role in tissue regeneration, and it is dysregulated in disease. Here, we build a signaling–response map for a model regenerative human tissue: the airway epithelium. We analyzed the effect of 17 receptor-mediated signaling pathways on organotypic cultures to determine changes in abundance and phenotype of all epithelial cell types. This map recapitulates the gamut of known airway epithelial signaling responses to these pathways. It defines convergent states induced by multiple ligands and diverse, ligand-specific responses in basal-cell and secretory-cell metaplasia. We show that loss of canonical differentiation induced by multiple pathways is associated with cell cycle arrest, but that arrest is not sufficient to block differentiation. Using the signaling-response map, we show that a TGFB1-mediated response underlies specific aberrant cells found in multiple lung diseases and identify interferon responses in COVID-19 patient samples. Thus, we offer a framework enabling systematic evaluation of tissue signaling responses.
