## Supplemental Tables 3-6 for "A map of signaling responses in the human airway epithelium": Table_S3_cell_type_frequencies.xlsx

### Sheet: S3-1 (Fold changes)
	Basal		Club		Goblet		Multiciliated		Ionocyte		Tuft		PNEC
	Log2 FC	FDR	Log2 FC	FDR	Log2 FC	FDR	Log2 FC	FDR	Log2 FC	FDR	Log2 FC	FDR	Log2 FC	FDR
Leptin	0.388808	2.02227e-24	0.259893	3.67298e-07	0.976934	0.00534895	-0.616729	1.14696e-50	1.13821	0.0227054	0.879471	0.0768968	0.428299	1
IL13	0.0735069	0.000325046	-2.50805	3.29505e-234	5.42447	0	-0.0509579	3.13875e-08	-0.733161	0.0108339	-0.48596	0.165581	-0.0305948	0.980333
IL17A	0.483572	1.03445e-121	0.505274	2.35854e-84	3.22173	2.70421e-57	-0.999366	2.07184e-47	-0.325833	0.000439382	-1.50177	0.0829873	0.529533	0.709323
TNFA	0.0384074	5.3802e-13	0.66421	7.55299e-95	0.23559	0.000855857	-1.53367	8.22739e-111	-0.280578	0.00460949	-0.583865	0.662626	-1.03057	0.987781
ActA	-0.381442	2.12519e-18	0.4952	1.05132e-36	-0.5461	0.154167	-0.621874	2.40819e-09	0.0200946	0.0239258	0.293266	0.430613	-0.808588	1
OSM	-0.68763	4.37076e-63	0.79912	4.88407e-81	1.18321	0.00788196	-1.14694	7.23478e-06	-3.71726	2.51914e-09	-2.81679	0.00249796	0.505137	0.718689
HGF	0.350814	3.01821e-44	0.137625	5.98753e-19	-0.374165	0.0265551	0.289041	2.33936e-17	0.112559	0.302408	0.150925	0.145613	-0.907997	0.990366
CHIR	0.366669	7.66926e-09	0.392836	3.82072e-18	ND	0.00331435	-1.40347	1.80945e-47	ND	4.69509e-07	-3.2547	0.0142764	-2.2547	0.978859
EGF	0.486133	4.26704e-34	0.443489	4.92178e-52	0.439104	0.00639751	-0.36648	2.31589e-51	-0.679093	7.11063e-07	-3.16963	0.000918374	-0.145054	0.994069
FGF2	1.46062	2.18799e-139	-0.302292	8.97552e-11	-0.66329	0.665548	-1.08607	4.75688e-78	-0.718779	0.371477	-1.71281	0.0546177	0.707215	0.83907
Adipo	0.344014	2.58175e-48	0.258802	1.38207e-14	0.0638264	0.0140686	-0.832731	1.98583e-82	-0.915435	0.153253	-0.420836	0.891867	-0.199972	0.810404
IGF1	0.65653	3.72572e-52	0.0435396	0.00170603	0.337819	0.000756953	-0.249595	3.01149e-43	0.425902	0.00761233	0.275167	0.697283	0.101969	1
BMP4	0.905133	6.14333e-82	-0.509742	1.89302e-25	ND	6.39918e-05	-0.35186	8.14425e-13	ND	3.45881e-11	ND	0.000151095	ND	0.567048
FGF10	0.957338	8.00006e-138	-0.347823	5.83303e-26	-0.0959071	0.484568	-1.0847	1.25458e-66	-0.384919	0.103045	-0.361647	0.610195	2.04667	0.311533
IFNA	1.34046	0	-1.45943	2.61502e-176	1.19547	0.000259723	-0.847375	1.68401e-93	-0.183005	0.00614467	ND	6.01306e-06	-0.526665	0.515372
IFNG	0.708139	4.47509e-257	-4.18921	9.62055e-226	ND	0.000246655	-1.72323	6.01997e-09	-5.07115	5.28819e-10	ND	0.000246655	ND	0.259071
TGFB1	1.96217	0	-4.34856	0	ND	9.66943e-08	-4.28227	0	-3.97332	1.9261e-13	ND	2.77299e-07	-1.44617	0.987809
FDR values: p-values from multiple donors (Fisher's Exact test) were combined (Fisher's method) and then corrected to control for False-Discovery Rate by the Benjamini-Hochberg method.

### Sheet: S3-2 (Frequencies donor 1)
	Basal	Club	Goblet	Multiciliated	Ionocyte	Tuft	PNEC
None	15.8007	38.4039	0.589181	43.3851	0.85699	0.642742	0.321371
Leptin	15.5188	45.73	1.92837	33.4252	1.56107	1.46924	0.367309
IL13	15.7775	3.17821	29.0579	49.6027	1.02157	1.02157	0.340522
IL17A	31.09	40.5687	9.09953	17.5355	1.13744	0.0947867	0.473934
TNFA	19.9275	58.8406	1.66667	17.4638	1.15942	0.57971	0.362319
HGF	25.9833	38.1406	1.1919	31.7044	1.66865	0.953516	0.357569
CHIR	23.4343	56.9697	0	19.1919	0	0.20202	0.20202
EGF	39.3791	36.6013	0	23.2026	0.163399	0.163399	0.490196
FGF2	57.3856	24.4444	0.261438	16.732	0.261438	0.392157	0.522876
Adipo	12.855	39.1629	1.34529	45.2915	0.597907	0.597907	0.149477
IGF1	35.6537	35.1443	1.69779	25.2122	1.01868	1.01868	0.254669
BMP4	39.8577	27.9359	0	32.2064	0	0	0
FGF10	48.7302	29.8413	0.899471	19.7354	0.31746	0.37037	0.10582
IFNA	50.5238	23.6906	1.6116	22.643	1.45044	0	0.0805802
TGFB1	98.2258	0.322581	0	1.20968	0	0	0.241935
Values are in percent (total = 100)

### Sheet: S3-3 (Frequencies donor 2)
	Basal	Club	Goblet	Multiciliated	Ionocyte	Tuft	PNEC
None	24.7784	26.9944	0.564061	46.8574	0.362611	0.402901	0.0402901
Leptin	40.549	32.5016	0.374298	25.0156	0.935745	0.561447	0.062383
IL13	30.4841	4.53858	9.75794	54.9168	0.151286	0.075643	0.075643
IL17A	42.9273	37.9175	1.37525	17.5835	0	0.0982318	0.0982318
TNFA	24.3319	48.6639	0.281294	26.301	0.281294	0.140647	0
ActA	16.2232	41.3734	0.600858	40.9013	0.55794	0.343348	0
HGF	36.4865	24.5174	0	38.8031	0.19305	0	0
CHIR	34.4966	34.2282	0	31.2752	0	0	0
EGF	19.1651	54.2694	1.04364	24.9526	0.56926	0	0
FGF2	46.4026	26.6007	0.462046	26.0726	0.330033	0	0.0660066
Adipo	51.9185	35.1319	0.359712	12.2302	0.119904	0.239808	0
IGF1	38.0392	28.7582	0.392157	31.5686	0.849673	0.326797	0.0653595
BMP4	46.092	18.7356	0	35.1724	0	0	0
FGF10	36.5217	25.2174	0.434783	36.5217	0.434783	0.434783	0.434783
IFNA	72.4723	6.64207	0.664207	19.9262	0.221402	0	0.0738007
TGFB1	94.8795	2.10843	0	2.95181	0.060241	0	0
Values are in percent (total = 100)

### Sheet: S3-4 (Frequencies donor 3)
	Basal	Club	Goblet	Multiciliated	Ionocyte	Tuft	PNEC
None	59.3805	34.4949	0.527983	3.48469	1.47835	0.527983	0.105597
IL13	55.106	9.53757	32.8516	2.02312	0.289017	0.192678	0
IL17A	29.3651	61.9929	5.3351	2.51323	0.396825	0.352734	0.0440917
TNFA	49.7478	48.9553	0.108069	0.252161	0.504323	0.396254	0.0360231
ActA	52.291	44.373	0.160772	1.48714	0.723473	0.844051	0.120579
OSM	36.8677	60.0225	1.19895	1.57362	0.112402	0.0749344	0.149869
HGF	42.0945	48.2546	0.154004	7.34086	1.12936	0.975359	0.0513347
CHIR	58.9527	40.9628	0	0.0844595	0	0	0
EGF	55.602	38.5033	1.17057	4.38963	0.167224	0.041806	0.125418
Adipo	53.3812	43.7476	0.113336	1.32225	0.83113	0.377786	0.226672
IGF1	55.6532	38.3395	0.113347	4.42052	0.736753	0.651743	0.0850099
BMP4	73.3626	23.6484	0	2.98901	0	0	0
FGF10	75.2466	22.287	0.269058	0.627803	1.07623	0.358744	0.134529
IFNA	87.5627	7.86392	1.56163	2.50976	0.501952	0	0
IFNG	97.0097	1.89094	0	1.05541	0.0439754	0	0
TGFB1	97.6103	2.09559	0	0.220588	0.0367647	0	0.0367647
Values are in percent (total = 100)
